# Exercise on cytokine responses in males and females: Effect of leucine, HMB and BCAA

**DOI:** 10.1101/2023.07.11.548561

**Authors:** Alexander D. Brown, Maria Grammenou, Chris C.L. Tee, Mee Chee Chong, Claire E. Stewart

**Author notes:** Corresponding Author: Claire E. Stewart: Research Institute for Sport and Exercise Sciences, Liverpool John Moores University, Liverpool, UK ORCID: 0000-0002-8104-4819.

## Abstract

**Purpose:** To identify the effects of leucine, β-hydroxy β-methylbutyrate (HMB) and branched chain amino acid (BCAA) on post-exercise cytokine responses in females and males.

**Methods:** Males (n=53) and females (n=37) completed 100 drop jumps and consumed either no supplement, leucine (3g/d), HMB (3g/d) or BCAA (4.5g/d) from 1d pre to 14d post-exercise. Muscle soreness, squat jumps, chair rises and creatine kinase (CK) were measured at pre, post, 24h, 48h, 7 and 14d. Blood lactate (pre, post), 10 cytokines (pre, 24h, 48h, 7d) and oestradiol (pre, 7d) were also measured.

**Results:** Without supplementation post-exercise, soreness was induced in both males (6-fold) and females (5-fold). With supplementation, there were no increases in CK or oestradiol in females and no impact on muscle soreness, performance, or function in both sexes. In males, CK was elevated in untreated (48%) and leucine (69%) conditions vs baseline, but these were suppressed with HMB and BCAA. IL-7 was elevated in females vs males at baseline (6.3-fold), leucine increased IL-7 concentrations in females at 24h (17.0-fold), 48h (5.1-fold) vs males. With HMB, TNFr1-α increased in females at 24h (2.2-fold), 48h (2.3-fold) and 7d (2.3-fold) vs males. In males with BCAA, TNFr1-α decreased (P=0.06) from pre to 24h (6.8-fold), then increased (P<0.05) from 24 to 48h (8.0-fold).

**Conclusion:** Although supplements were without effect on soreness following exercise, the cytokine response was evoked by exercise and impacted significantly by leucine, HMB and BCAA in females vs males. This improved cytokine response in females could lead to improved resistance to damage.
