## Supplementary File 1 for "Exercise on cytokine responses in males and females: Effect of leucine, HMB and BCAA"

### Sheet: IL-1B
Untreated Male					Untreated female
Participant	Pre	24h	48h	7d	Participant	Pre	24h	48h	7d
1	0	0	0	0	1	0	32.8637	52.9366	43.1626
2	0	6.0938	0	0	2	0	10.4107	0	0
3	0	18.5285	0	0	3	0	0	0	0
4	0	3.80415	0	0	4	0	33.3343	0	0
5	0	64.05	0	0	5	0	41.3526	0	0
6	0	44.683	0	0	6	0	2.46475	0	0
7	0	2.7996	0	0	7	0	5.66845	0	0
8	0	40.2938	0	0	8	7.9762	3.3245	31.1895	11.379
9	0	36.0674	0	0	9	0.52805	6.2567	0	1.10725
Average	0	24.0356	0	0	Average	0.944917	15.0751	9.34734	6.18321
SD	0	22.9858	0	0	SD	2.64251	16.0184	19.3284	14.3598
SEM	0	7.66194	0	0	SEM	0.880836	5.33945	6.44282	4.7866
Leucine Male					Leucine Female
Participant	Pre	24h	48h	7d	Participant	Pre	24h	48h	7d
1	0	8.54635	23.1259	0	1	16.4923	0.9715	0.8448	8.845
2	0	10.9718	4.1209	0	2	1.43305	7.1979	7.82235	7.4513
3	0	2.8901	4.4105	0.03935	3	5.5689	17.3158	7.7771	17.352
4	0	0	0	0	4	27.1984	6.42865	0	3.9218
5	0	0.20225	0	3.9761	5	0	0	0	0
6	6.8902	0.7362	0	0	6	0.1389	0	0	0
7	12.5012	37.7326	95.001	28.5469	7	0	0	0	0
8	0.519	5.23405	5.1345	0	8	0	0	0	0
9	44.4658	15.8497	22.8001	14.5284	9	0	31.7958	0	4.81775
Average	7.15291	9.12922	17.177	5.2323	Average	5.64794	7.07885	1.82714	4.70976
SD	14.6661	12.0137	30.5925	9.9713	SD	9.73229	10.9196	3.39743	5.85024
SEM	4.8887	4.00456	10.1975	3.32377	SEM	3.2441	3.63986	1.13248	1.95008
HMB Male					HMB Female
Participant	Pre	24h	48h	7d	Participant	Pre	24h	48h	7d
1	65.0093	13.9311	0	47.7057	1	0	32.2302	6.97165	14.8814
2	0	0	0	0	2	0	97.5079	0	12.8813
3	0	3.5779	0	3.4331	3	23.2345	21.6598	13.3791	45.0631
4	11.8677	105.101	20.3657	21.2616	4	0	0	0	0
5	0	0	0	0	5	0	0.7905	0.61855	8.7364
6	0	14.7456	0	0	6	0	0	0	0.0846
7	0	0	0	0	7	1.01675	0.5733	0.6276	2.0032
8	0	0	0	0	8	8.51015	8.0667	67.3442	0
9	10.5826	3.2521	10.655	5.949	9	0	1.0801	0	0
Average	9.71773	15.6231	3.44674	8.70549	Average	3.64016	17.9898	9.88234	9.29444
SD	21.2989	34.0667	7.25748	16.1748	SD	7.85845	31.9574	22.036	14.6668
SEM	7.09962	11.3556	2.41916	5.3916	SEM	2.61948	10.6525	7.34533	4.88895
BCAA Male					BCAA Female
Participant	Pre	24h	48h	7d	Participant	Pre	24h	48h	7d
1	0	0.0416	0	0	1	0	0.03745	0	0
2	0	83.357	0	0	2	0	0.81765	0	0
3	0	0.43585	0	0	3	0	3.1292	0	0
4	0	10.5701	0	0	4	0	3.5774	0	0
5	0	3.4612	0	0	5	0	0.6724	0	0
6	0	2.1996	4.8805	0	6	0	29.6394	0	0
7	0	0	0	0	7	0	3.11675	1.8925	9.87295
8	16.3262	53.8464	0	31.0919	8	0	0	0	0
9	0	0	0.71805	0	9	0	0.3404	1.79705	3.28275
Average	1.81402	17.1013	0.622061	3.45466	Average	0	4.59229	0.40995	1.46174
SD	5.44207	30.2995	1.61447	10.364	SD	0	9.50153	0.813819	3.33582
SEM	1.81402	10.0998	0.538158	3.45466	SEM	0	3.16718	0.271273	1.11194

### Sheet: IL-6
Untreated Male					Untreated female
Participant	Pre	24h	48h	7d	Participant	Pre	24h	48h	7d
1	0.409	0.0174	0.4046	0	1	0	0	0	0
2	0	0	0	0.211	2	0	0	0	0.211
3	0	0	0	0	3	0	0	0	0
4	0	0	0.0966	0	4	0	0	0.475	1.2142
5	0	0	0.4398	0.211	5	0	0	0	0
6	0	0	0	0	6	0.1318	0	0	0
7	0	0	0	0	7	0	0	0	0
8	0	0.255	0	0.4222	8	0	0	0	0
9	0	2.147	0	0	9	0	0	0	0
Average	0.0454444	0.268822	0.104556	0.0938	Average	0.0146444	0	0.0527778	0.158356
SD	0.136333	0.709273	0.183054	0.153341	SD	0.0439333	0	0.158333	0.402044
SEM	0.0454444	0.236424	0.061018	0.0511138	SEM	0.0146444	0	0.0527778	0.134015
Leucine Male					Leucine Female
Participant	Pre	24h	48h	7d	Participant	Pre	24h	48h	7d
1	0	0.1054	0.2286	0	1	0.1582	0.2066	0.3474	2.2614
2	0	0	0	0	2	0	0.1098	0.079	0
3	0.2946	1.1614	1.091	0.6466	3	0	0	0	0
4	0	0	0	0	4	0.2154	0	0	0.1582
5	0	0	0	0	5	0.365	0.0438	0	0.0218
6	0	0.0218	0	0	6	0.0878	0	0	0
7	0.0262	0	0	0	7	0	0	0	0
8	1.8038	1.1922	5.975	0.0262	8	0	0	0	0
9	2.3054	1.0822	1.1702	3.2206	9	0.3254	0	0.3166	1.245
Average	0.492222	0.395889	0.940533	0.4326	Average	0.127978	0.0400222	0.0825556	0.4096
SD	0.899687	0.563735	1.94779	1.06693	SD	0.146133	0.0726654	0.143972	0.804636
SEM	0.299896	0.187912	0.649264	0.355644	SEM	0.048711	0.0242218	0.0479908	0.268212
HMB Male					HMB Female
Participant	Pre	24h	48h	7d	Participant	Pre	24h	48h	7d
1	0	0	0	0.0746	1	0.0702	0	0	2.0062
2	0	0	0	0	2	0	0.4222	0	0
3	0	10.1946	0	0.3958	3	0.4486	0	0	0
4	0	0	0	0	4	0	0	0	0
5	0	0	0	0	5	0	0	0	0
6	0	0	0	0	6	1.4606	0.6378	2.7806	3.0006
7	3.181	1.0294	0	0	7	0	0.1186	0.0614	0
8	0	0	0	0	8	0	0	0.1494	0
9	0	0	0	0	9	0.1934	0	0	0
Average	0.353444	1.24711	0	0.0522667	Average	0.241422	0.130956	0.332378	0.556311
SD	1.06033	3.37254	0	0.131166	SD	0.481192	0.235787	0.91948	1.13154
SEM	0.353444	1.12418	0	0.0437221	SEM	0.160397	0.0785956	0.306493	0.377181
BCAA Male					BCAA Female
Participant	Pre	24h	48h	7d	Participant	Pre	24h	48h	7d
1	0	0	0	0	1	0	0	0	0
2	0	0	0.0918	0	2	0	0	0	0
3	0.1039	0	1.3986	2.5844	3	0	0	0	0
4	0	0	0	0.24305	4	0	0	0	0
5	0.7089	0	0	0	5	0.842	0	2.3061	1.7132
6	0	0	0.93275	1.00535	6	0	0	0	0
7	0	0	0	0	7	0	0	0	0
8	0	0	0	0	8	2.23955	4.23	4.3631	2.8506
9	0	0	0	0	9	0	0	0	0
Average	0.0903111	0	0.269239	0.425867	Average	0.342394	0.47	0.741022	0.507089
SD	0.234502	0	0.52227	0.874404	SD	0.76399	1.41	1.55775	1.04563
SEM	0.0781673	0	0.17409	0.291468	SEM	0.254663	0.47	0.51925	0.348543

### Sheet: IL-7
Untreated Male					Untreated female
Participant	Pre	24h	48h	7d	Participant	Pre	24h	48h	7d
1	0.4229	4.7621	2.9202	3.8355	1	0	0.0161	0.9766	0.85795
2	0.99355	0.72235	1.00485	1.8354	2	0.38335	0	0.7958	0.8975
3	0	0.2421	0.39465	0.5698	3	0	0	0	0.03305
4	1.2139	1.0331	0.4681	1.8919	4	0.4229	0.1856	0.6941	0.1291
5	0.502	0	0.8636	0.4455	5	0	0	0.50765	0
6	0.3212	0.1291	0	0	6	0.2308	0	0.2986	0.2534
7	0	0	1.0105	0.4568	7	0	0	0	0
8	1.2478	0	1.5642	2.649	8	0	0	0	0
9	0	0	0	0.4568	9	0.46245	0.23645	0	0
Average	0.522372	0.765417	0.914011	1.34897	Average	0.166611	0.0486833	0.363639	0.241222
SD	0.511843	1.54391	0.90878	1.28643	SD	0.207092	0.0930622	0.391406	0.370787
SEM	0.170614	0.514636	0.302927	0.428812	SEM	0.0690307	0.0310207	0.130469	0.123596
Leucine Male					Leucine Female
Participant	Pre	24h	48h	7d	Participant	Pre	24h	48h	7d
1	0.63195	0.34945	0.93705	0	1	1.519	1.3495	1.3608	1.66025
2	0	0	0	0	2	1.17435	1.4173	1.00485	1.15175
3	0	0	0	0	3	0.03305	0.39465	1.3043	0.2082
4	0	0	0	0	4	0.7845	0.63195	0.67715	0
5	0.1291	0.0274	0	0	5	0.22515	0.2534	0	0.7619
6	0.0161	0	0	0	6	0.2534	0.42855	0.0274	1.0331
7	0	0	0.3664	0.389	7	0	0.42855	0.4229	0.4681
8	0	0	0	0	8	0.3664	0.1065	0	0.4794
9	0	0	0	1.9258	9	0.7393	1.1348	1.6885	0.1969
Average	0.08635	0.0418722	0.144828	0.2572	Average	0.566128	0.6828	0.720656	0.662178
SD	0.20892	0.115697	0.320846	0.638813	SD	0.526094	0.489859	0.649784	0.537993
SEM	0.0696399	0.0385657	0.106949	0.212938	SEM	0.175365	0.163286	0.216595	0.179331
HMB Male					HMB Female
Participant	Pre	24h	48h	7d	Participant	Pre	24h	48h	7d
1	0.163	0.7845	0.4003	1.18	1	0.6037	0.6715	1.8354	0.5246
2	0.0274	0.6941	1.5529	0.66585	2	0.5924	0.9427	1.971	0.3212
3	0.2195	0.3664	0.3664	0.0161	3	0.1178	0.4568	0.1178	1.0105
4	0.6715	1.0783	0.29295	0.63195	4	0	0.1856	0.15735	0.30425
5	0.3551	0.06695	1.25345	0.1856	5	0.6715	0.39465	0.05	0.7732
6	1.1461	0.2647	1.3382	1.0783	6	4.2084	2.5699	7.4741	6.4458
7	0.4681	0	0.05	0.1856	7	0.163	0.4681	0.50765	0.7958
8	0.6602	0.13475	0	0	8	0.1404	0.4907	0.3325	0
9	0.2986	0.53025	0.97095	1.1009	9	0.954	0.8975	1.1687	0.0839
Average	0.4455	0.43555	0.691683	0.560478	Average	0.827911	0.786383	1.51272	1.13992
SD	0.339846	0.364131	0.590882	0.481114	SD	1.30759	0.710868	2.35308	2.01816
SEM	0.113282	0.121377	0.196961	0.160371	SEM	0.435862	0.236956	0.784361	0.672721
BCAA Male					BCAA Female
Participant	Pre	24h	48h	7d	Participant	Pre	24h	48h	7d
1	0	0	0.725913	0	1	0	0	0	0
2	0.619569	0	0.491954	1.00241	2	0	0	0	0
3	0.48132	2.55495	1.54475	0.757817	3	0	0.0772017	0	0
4	1.2789	0.0772017	3.79901	1.9382	4	0	0	0.927967	0.640838
5	3.12914	0	5.46828	2.40608	5	1.18319	2.40608	0	0.747182
6	3.91597	0	0	0	6	0	0	0.842892	0.768451
7	0	0	0	0	7	0	0	0	0.194184
8	0	0	0	0	8	3.51193	9.52917	6.6271	6.80783
9	0	0	0	0	9	0	0	0.534493	0.885429
Average	1.04721	0.292461	1.33666	0.678278	Average	0.52168	1.33472	0.992495	1.11599
SD	1.47934	0.848817	1.98147	0.934371	SD	1.18766	3.17346	2.14797	2.16561
SEM	0.493114	0.282939	0.660491	0.311457	SEM	0.395886	1.05782	0.715991	0.721869

### Sheet: IL-8
Untreated Male					Untreated female
Participant	Pre	24h	48h	7d	Participant	Pre	24h	48h	7d
1	2.2946	11.9714	10.269	11.3058	1	0.3106	2.5314	2.2434	3.2162
2	2.4802	5.9298	4.2146	5.0658	2	3.5618	4.2658	6.973	4.5858
3	1.0658	1.7442	4.253	3.5554	3	2.8322	0.701	1.1554	1.1554
4	2.7426	1.949	2.6914	3.613	4	0	0	1.6674	0.7074
5	5.533	4.8418	11.6002	5.3794	5	0	2.333	8.3618	1.917
6	4.7394	2.909	4.4642	2.5506	6	0.093	1.2322	0	0.4258
7	1.3474	0.6946	2.6402	2.1154	7	0.541	2.941	2.4354	2.5954
8	0.1954	1.9362	2.205	1.7826	8	2.5506	3.197	2.2818	4.765
9	2.045	3.6514	1.2066	3.5618	9	2.525	2.4098	0	1.117
Average	2.49371	3.9586	4.83824	4.32553	Average	1.37936	2.17902	2.79091	2.27611
SD	1.70362	3.42331	3.63407	2.88462	SD	1.45186	1.32296	2.93099	1.62511
SEM	0.567875	1.1411	1.21136	0.961541	SEM	0.483953	0.440987	0.976996	0.541704
Leucine Male					Leucine Female
Participant	Pre	24h	48h	7d	Participant	Pre	24h	48h	7d
1	0.5154	0.4962	0.7202	0.1634	1	4.893	3.6898	3.293	3.4594
2	3.5874	1.3218	2.1666	2.5122	2	2.0514	1.3986	2.4354	1.6738
3	1.0786	0.0418	0	0	3	4.893	4.0738	3.1202	7.2866
4	1.1298	1.7186	1.8466	1.3346	4	2.6338	0	0	0
5	2.5506	1.629	0.6178	1.4946	5	1.4242	0.349	0	0.7586
6	3.1522	1.6738	1.4114	0.7714	6	2.8066	1.3218	0	1.3858
7	1.501	1.5138	2.141	1.7122	7	0.6434	0.2466	0.2722	0.829
8	11.2482	10.909	6.6594	2.6338	8	0	0.029	0	0
9	0.0482	0.221	1.1362	1.5138	9	1.2194	1.6354	2.173	0.0418
Average	2.75682	2.16944	1.85547	1.34844	Average	2.28498	1.416	1.25487	1.715
SD	3.39841	3.34276	1.94403	0.918102	SD	1.72642	1.52996	1.46349	2.36055
SEM	1.1328	1.11425	0.648011	0.306034	SEM	0.575473	0.509986	0.487831	0.786849
HMB Male					HMB Female
Participant	Pre	24h	48h	7d	Participant	Pre	24h	48h	7d
1	0	0	0	1.8594	1	4.4578	15.005	4.1442	7.5938
2	2.2178	1.3602	3.805	3.2226	2	0	4.3874	0	14.1602
3	3.5362	27.1778	1.5394	0.9378	3	1.9234	3.0306	1.8338	2.9602
4	2.2946	2.3778	0.3234	0.9506	4	0	0	0	0
5	4.2274	2.3906	6.7426	5.2322	5	2.397	1.6418	1.2066	1.9106
6	3.741	2.0898	7.4146	4.6562	6	0	0	0	0
7	0	1.0914	1.373	1.7442	7	1.3346	1.757	1.5906	2.4738
8	0	0	0	0	8	0.7394	0.8674	0.9378	0
9	3.1778	4.6242	4.6818	3.293	9	1.4114	0.861	1.5522	0
Average	2.13276	4.56798	2.87553	2.43289	Average	1.36262	3.06113	1.25169	3.23318
SD	1.72174	8.59503	2.88915	1.77825	SD	1.45458	4.69741	1.30917	4.77793
SEM	0.573914	2.86501	0.96305	0.592749	SEM	0.484859	1.5658	0.436389	1.59264
BCAA Male					BCAA Female
Participant	Pre	24h	48h	7d	Participant	Pre	24h	48h	7d
1	6.88378	1.7556	8.26608	4.21432	1	2.07751	2.24811	2.55388	2.30282
2	5.52675	1.99059	1.9745	1.74916	2	2.88216	4.48456	2.70193	3.70596
3	2.37686	2.5925	2.45732	3.08812	3	5.21798	4.5103	3.83145	4.53925
4	8.21466	3.78318	7.10884	11.0357	4	8.67425	9.17879	9.33303	7.4239
5	9.19807	10.1748	10.5924	6.48508	5	7.98323	7.5557	10.072	10.0045
6	3.16536	2.44445	3.90545	2.75021	6	4.64219	3.95049	4.86415	4.61002
7	11.1256	3.85719	10.6246	9.21735	7	6.88057	5.98987	0	6.96738
8	3.61908	2.93687	2.68906	2.55388	8	1.78779	1.94875	1.69122	1.87149
9	4.98639	6.56547	6.02846	6.23426	9	0	2.06463	2.07107	2.18695
Average	6.12184	4.01119	5.96075	5.25868	Average	4.46063	4.65902	4.1243	4.84581
SD	2.96088	2.72448	3.40832	3.22545	SD	2.99663	2.52571	3.44191	2.77471
SEM	0.986961	0.908161	1.13611	1.07515	SEM	0.998875	0.841904	1.1473	0.924902

### Sheet: TNFR1A
Untreated Male					Untreated female
Participant	Pre	24h	48h	7d	Participant	Pre	24h	48h	7d
1	1014.68	699.939	465.556	271.045	1	166.969	100.983	102.328	122.034
2	87.4368	89.1478	83.59	122.341	2	87.425	13.2384	4.884	4.1996
3	60.3204	232.199	451.868	478.347	3	0.872	0	0	3.1848
4	75.2356	45.948	95.0596	16.4008	4	578.364	584.229	717.687	661.955
5	349.031	266.03	363.167	359.297	5	108.63	1.875	2.3824	27.8704
6	0.2112	2.8308	0.282	4.1052	6	612.584	310.315	535.624	638.662
7	11.3032	125.551	26.8556	11.7398	7	43.352	33.9474	33.44	122.695
8	507.706	1233.55	709.073	697.332	8	50.8686	8.0936	9.8872	16.7312
9	2.2172	7.9166	139.852	7.3856	9	231.515	142.873	0	54.9042
Average	234.238	300.346	259.478	218.666	Average	208.953	132.839	156.248	183.582
SD	341.401	410.833	246.461	250.689	SD	229.728	197.107	272.48	268.514
SEM	113.8	136.944	82.1537	83.563	SEM	76.576	65.7023	90.8267	89.5047
Leucine Male					Leucine Female
Participant	Pre	24h	48h	7d	Participant	Pre	24h	48h	7d
1	821.951	520.202	371.534	507.304	1	779.294	594.223	772.427	1123.5
2	467.928	269.204	4.0816	272.909	2	378.661	1007.06	388.502	600.666
3	86.5872	77.9614	58.1846	90.375	3	227.22	189.908	139.475	333.608
4	166.237	339.532	119.958	157.104	4	259.481	78.1148	75.8138	106.034
5	56.7922	95.921	83.2124	265.57	5	1.0844	0	0	0.7658
6	174.78	121.728	84.2272	67.4004	6	824.3	903.879	843.935	859.039
7	322.28	280.933	314.103	620.372	7	45.122	23.764	34.974	35.3398
8	814.907	599.439	583.084	562.8	8	6.0404	11.138	0	3.9282
9	10.5008	10.9256	12.1292	29.9236	9	749.252	481.486	663.112	647.205
Average	324.663	257.316	181.168	285.973	Average	363.384	365.508	324.249	412.232
SD	312.822	203.385	197.878	225.342	SD	339.878	396.324	349.948	414.467
SEM	104.274	67.7951	65.9593	75.1139	SEM	113.293	132.108	116.649	138.156
HMB Male					HMB Female
Participant	Pre	24h	48h	7d	Participant	Pre	24h	48h	7d
1	80.876	8.896	4.8132	129.35	1	847.687	921.154	809.55	959.811
2	649.235	290.527	374.507	498.218	2	90.4576	215.018	88.8764	148.396
3	618.095	661.648	380.218	491.74	3	278.597	236.058	209.048	320.853
4	8.5656	3.6096	3.881	30.8204	4	2.7836	8.9432	2.1936	1.285
5	1.1788	2.0048	340.688	2.9488	5	0.7776	0.754	0	0
6	51.848	36.508	0.7304	136.902	6	144.832	73.442	359.332	436.127
7	88.7938	169.305	103.225	145.941	7	447.148	869.116	886.792	1011.28
8	9.3208	3.3736	39.1394	5.0964	8	11.8342	10.1232	18.3596	0
9	7.0906	16.7784	2.701	2.524	9	506.419	281.747	440.233	414.332
Average	168.334	132.517	138.878	160.394	Average	258.948	290.706	312.709	365.787
SD	265.953	222.071	173.039	198.827	SD	291.207	358.854	342.154	391.563
SEM	88.6509	74.0237	57.6796	66.2758	SEM	97.0689	119.618	114.051	130.521
BCAA Male					BCAA Female
Participant	Pre	24h	48h	7d	Participant	Pre	24h	48h	7d
1	699.539	5.01842	1386.12	381.072	1	1.06838	3.73108	17.9168	2.35588
2	1456.2	150.265	1345.85	1271.63	2	147.345	181.842	99.5132	103.431
3	110.972	167.75	60.7968	11.2346	3	18.0191	16.9811	6.80301	2.97034
4	506.49	28.0604	834.82	725.536	4	316.411	210.169	238.734	230.21
5	289.786	19.3787	390.166	295.298	5	126.643	68.0032	135.499	147.81
6	446.505	122.54	49.6178	21.279	6	912.824	1066.02	1127.49	971.093
7	5.5304	11.3223	26.4822	10.8982	7	128.941	102.426	0	438.741
8	2.63385	17.0104	2.66311	24.5677	8	0	2.4144	3.32145	9.66975
9	7.88539	18.1799	0	21.3229	9	0	11.2785	35.2194	88.238
Average	391.727	59.9473	455.168	306.982	Average	183.472	184.762	184.944	221.613
SD	471.846	66.4539	583.529	437.246	SD	292.64	339.474	362.332	313.636
SEM	157.282	22.1513	194.51	145.749	SEM	97.5467	113.158	120.777	104.545

### Sheet: IL-2
Untreated Male					Untreated female
Participant	Pre	24h	48h	7d	Participant	Pre	24h	48h	7d
1	0.29	0	0	0	1	0	1.3428	0	0.3276
2	1.0044	0	0	0.9292	2	0.102	0	0	0
3	0	0	0.9668	0	3	0	0.2148	0	0
4	0	0	0	0	4	0	0	0	0
5	0.196	0.666	0	0	5	0	0	0	0
6	0	0.2524	0	0.0268	6	0	0	0	0
7	0	0	0.2336	0	7	0	0	0	0
8	0	0	0	0.4404	8	0	0	0	0
9	0	0	0	0.4592	9	0	0	0	0
Average	0.1656	0.102044	0.133378	0.206178	Average	0.0113333	0.173067	0	0.0364
SD	0.332514	0.227361	0.32194	0.33286	SD	0.034	0.444365	0	0.1092
SEM	0.110838	0.075787	0.107313	0.110953	SEM	0.0113333	0.148122	0	0.0364
Leucine Male					Leucine Female
Participant	Pre	24h	48h	7d	Participant	Pre	24h	48h	7d
1	0	0.6284	0	12.2092	1	0	0.9668	0.1772	1.9068
2	0	0	0	0	2	0	0	0.5532	0.29
3	0	0	0.5156	0	3	0	1.418	0	0.0644
4	0	0	0	0	4	0	0.4404	0.3088	0
5	1.4556	0.6848	0	0	5	0	0	0	1.8316
6	0.6848	0	0	0	6	0	0	0	0.102
7	0	0	0	0	7	0.0832	0.666	0	0.29
8	0	0	0.3652	0	8	0.76	0.4028	0	0.666
9	0	0	0	0	9	2.358	0.29	0.5532	0
Average	0.237822	0.145911	0.0978667	1.35658	Average	0.355689	0.464889	0.176933	0.572311
SD	0.509741	0.289877	0.197805	4.06973	SD	0.791048	0.485308	0.239026	0.763961
SEM	0.169914	0.0966255	0.0659349	1.35658	SEM	0.263683	0.161769	0.0796755	0.254654
HMB Male					HMB Female
Participant	Pre	24h	48h	7d	Participant	Pre	24h	48h	7d
1	0	0	0.102	0.1772	1	0	0	0	0
2	0	0	0	0	2	0	0.666	1.0796	0
3	0.1396	0	0.8916	0	3	0	0	0.5532	0
4	0	0	0	0.1396	4	0	0.3276	0	0
5	0	0	0	0.3464	5	0	0.4028	0	0.6284
6	0	0	0	0	6	7.246	5.6668	12.698	17.1912
7	1.2488	0.6472	0	0.5156	7	0.1772	0	0	0
8	0	0	0	0	8	0.3276	0	0	0
9	0	0.5156	0.29	0	9	1.1924	0	0.102	0
Average	0.154267	0.1292	0.142622	0.130978	Average	0.993689	0.7848	1.60364	1.97996
SD	0.413038	0.258476	0.29715	0.187859	SD	2.3764	1.8467	4.17696	5.708
SEM	0.137679	0.0861586	0.09905	0.0626196	SEM	0.792134	0.615568	1.39232	1.90267

### Sheet: IL-3
Untreated Male					Untreated female
Participant	Pre	24h	48h	7d	Participant	Pre	24h	48h	7d
1	0	0	0	0	1	0	0	0	0
2	0	0	0	0	2	0	0	0	0
3	0	0	0	0	3	0	0	0	0
4	0	0	0	0	4	0	0	0	0
5	0	0	0	0	5	0	0	0	0
6	0	0	0	0	6	0	0	0	0
7	0	0	0	0	7	0	0	0	0
8	0	0	0	0	8	0	0	0	0
9	0	0	0	0	9	0	0	0	0
Average	0	0	0	0	Average	0	0	0	0
SD	0	0	0	0	SD	0	0	0	0
SEM	0	0	0	0	SEM	0	0	0	0
Leucine Male					Leucine Female
Participant	Pre	24h	48h	7d	Participant	Pre	24h	48h	7d
1	0	0	0	0	1	0	0	0	0
2	0	0	0	0	2	0	0	0	0
3	0	0	0	0	3	0	0	0	0
4	0	0	0	0	4	0	0	0	0
5	0	0	0	0	5	0	0	0	0
6	0	0	0	0	6	0	0	0	0
7	0	0	0	0	7	0	0	0	0
8	0	0	0	0	8	0	0	0	0
9	0	0	0	0	9	0	0	0	0
Average	0	0	0	0	Average	0	0	0	0
SD	0	0	0	0	SD	0	0	0	0
SEM	0	0	0	0	SEM	0	0	0	0
HMB Male					HMB Female
Participant	Pre	24h	48h	7d	Participant	Pre	24h	48h	7d
1	0	0	0	0	1	0	0	0	0
2	0	0	0	0	2	0	0	0	0
3	0	0	0	0	3	0	0	0	0
4	0	0	0	0	4	0	0	0	0
5	0	0	0	0	5	0	0	0	0
6	0	0	0	0	6	0	0	0	0
7	0	0	0	0	7	0	0	0	0
8	0	0	0	0	8	0	0	0	0
9	0	0	0	0	9	0	0	0	0
Average	0	0	0	0	Average	0	0	0	0
SD	0	0	0	0	SD	0	0	0	0
SEM	0	0	0	0	SEM	0	0	0	0

### Sheet: IL-4
Untreated Male					Untreated female
Participant	Pre	24h	48h	7d	Participant	Pre	24h	48h	7d
1	0	0	0	0	1	0	0	0	0
2	0	0	0	0	2	0	0	0	0
3	0	0	0	0.47775	3	0	0	0.26715	0
4	0	0	0.39	0	4	0.1443	0	0	0.4836
5	0	0	0	0	5	0	0	0	0
6	0	0	0	0	6	0	0	0.4836	0.0507
7	0.0741	0	0.1209	0.15015	7	0	0	0	0.07995
8	0	0	0	0.5421	8	0	0	0	0
9	0	0	0	0.0741	9	0	0	0	0
Average	0.00823333	0	0.0567667	0.138233	Average	0.0160333	0	0.0834167	0.06825
SD	0.0247	0	0.131203	0.217422	SD	0.0481	0	0.174145	0.158473
SEM	0.00823333	0	0.0437345	0.0724739	SEM	0.0160333	0	0.0580485	0.0528242
Leucine Male					Leucine Female
Participant	Pre	24h	48h	7d	Participant	Pre	24h	48h	7d
1	2.31465	7.0005	2.3673	1.4313	1	0	0	0	0
2	0.6123	0	0	0.9282	2	0	0	0	0
3	3.25065	6.0294	3.9936	1.3611	3	0	0	0	0
4	0	0	0	0	4	0.0507	0	0	0
5	0.9165	0	0	0	5	0.3315	0.2145	0	0
6	0	0.0858	0	0	6	0	0	0	0
7	0	0	0	0	7	0	0	0	0
8	0	0	0	0	8	0	0	0	0
9	0	0	0	0	9	2.358	0.29	0.5532	0
Average	0.788233	1.4573	0.706767	0.4134	Average	0.304467	0.0560556	0.0614667	0
SD	1.20143	2.87781	1.46019	0.634889	SD	0.777683	0.112822	0.1844	0
SEM	0.400476	0.959271	0.486731	0.21163	SEM	0.259228	0.0376073	0.0614667	0
HMB Male					HMB Female
Participant	Pre	24h	48h	7d	Participant	Pre	24h	48h	7d
1	0	0	0	0.1677	1	0	0	0	0
2	0	0	0	0	2	0	0	0	0
3	0	0	0	0	3	0	0	0	0
4	0	0	0	0	4	0	0	0	0
5	0	0	0	0	5	0	0	0	0
6	0	0	0	0	6	0	0	0	0
7	0	0	0	0	7	0	0	0	0
8	0	0	0	0	8	0	0	0	0
9	0	0	0	0	9	0	0	0	0
Average	0	0	0	0.0186333	Average	0	0	0	0
SD	0	0	0	0.0559	SD	0	0	0	0
SEM	0	0	0	0.0186333	SEM	0	0	0	0

### Sheet: IL-10
Untreated Male					Untreated female
Participant	Pre	24h	48h	7d	Participant	Pre	24h	48h	7d
1	0	0	0	0	1	0	0	0	0
2	0	0	0	0	2	0	0	0	0
3	0	0	0	0	3	0	0	0	0
4	0	0	0	0	4	0	0	0	0
5	0	0	0	0	5	0	0	0	0
6	0	0	0	0	6	0	0	0	0
7	0	0	0	0	7	0	0	0	0
8	0	0	0	0	8	0	0	0	0
9	0	0	0	0	9	0	0	0	0
Average	0	0	0	0	Average	0	0	0	0
SD	0	0	0	0	SD	0	0	0	0
SEM	0	0	0	0	SEM	0	0	0	0
Leucine Male					Leucine Female
Participant	Pre	24h	48h	7d	Participant	Pre	24h	48h	7d
1	0	0	0	5.31435	1	0	0.2901	1.1253	1.3341
2	0	0	0	0	2	0	0	0	0
3	0	0	0	0	3	0	0	0	0
4	0	0	0	0	4	0	0	0	0
5	0	0	0	0	5	0	0	0	0
6	0	0	0	0	6	0	0	0	0
7	0	0	0	0	7	0	0	0	0
8	0	0	0	0	8	0	0	0	0
9	0	0	0	0	9	0	0	0	0
Average	0	0	0	0.590483	Average	0	0.0322333	0.125033	0.148233
SD	0	0	0	1.77145	SD	0	0.0967	0.3751	0.4447
SEM	0	0	0	0.590483	SEM	0	0.0322333	0.125033	0.148233
HMB Male					HMB Female
Participant	Pre	24h	48h	7d	Participant	Pre	24h	48h	7d
1	0	0	0	0	1	0	0	0	0
2	0	0	0	0	2	0	0	0	0
3	0	0	0	0	3	0	0	0	0
4	0	0	0	0	4	0	0	0	0
5	0	0	0	0	5	0	0	0	0
6	0	0	0	0	6	0	0	0	0
7	0	0	0	0	7	0	0	0	0
8	0	0	0	0	8	0	0	0	0
9	0	0	0	0	9	0	0	0	0
Average	0	0	0	0	Average	0	0	0	0
SD	0	0	0	0	SD	0	0	0	0
SEM	0	0	0	0	SEM	0	0	0	0

### Sheet: IL-17
Untreated Male					Untreated female
Participant	Pre	24h	48h	7d	Participant	Pre	24h	48h	7d
1	0	0.7457	0	0.1373	1	0	32.8637	52.9366	43.1626
2	0	0	0	0	2	0	10.4107	0	0
3	1.4048	1.0499	0.188	0.36545	3	0	0	0	0
4	0	0	0	0	4	0	33.3343	0	0
5	0	0	0	0	5	0	41.3526	0	0
6	0	0	0	0	6	0	2.46475	0	0
7	0	0	0	0	7	0	5.66845	0	0
8	0	0	0	0	8	7.9762	3.3245	31.1895	11.379
9	0	0	0	0	9	0.52805	6.2567	0	1.10725
Average	0.156089	0.199511	0.0208889	0.0558611	Average	0.944917	15.0751	9.34734	6.18321
SD	0.468267	0.403131	0.0626667	0.12466	SD	2.64251	16.0184	19.3284	14.3598
SEM	0.156089	0.134377	0.0208889	0.0415533	SEM	0.880836	5.33945	6.44282	4.7866
Leucine Male					Leucine Female
Participant	Pre	24h	48h	7d	Participant	Pre	24h	48h	7d
1	0	8.54635	23.1259	0	1	0	0	0.188	0
2	0	10.9718	4.1209	0	2	0	0	0	0
3	0	2.8901	4.4105	0.03935	3	0	0	0	0
4	0	0	0	0	4	1.709	0.4415	0	0
5	0	0.20225	0	3.9761	5	0	0	0	0
6	6.8902	0.7362	0	0	6	0	0	0	0
7	12.5012	37.7326	95.001	28.5469	7	0	0	0	0
8	0.519	5.23405	5.1345	0	8	0	0	0	0
9	44.4658	15.8497	22.8001	14.5284	9	1.0499	0	0	0
Average	7.15291	9.12922	17.177	5.2323	Average	0.306544	0.0490556	0.0208889	0
SD	14.6661	12.0137	30.5925	9.9713	SD	0.630203	0.147167	0.0626667	0
SEM	4.8887	4.00456	10.1975	3.32377	SEM	0.210068	0.0490556	0.0208889	0
HMB Male					HMB Female
Participant	Pre	24h	48h	7d	Participant	Pre	24h	48h	7d
1	0	0	0	0	1	0	0	0	0
2	0	0	0	0	2	0	0	0	0
3	0	0	0	0	3	0	0	0	0
4	0	0	0	0	4	0	0	0	0
5	0	0	0	0	5	0	0	0	0
6	0	0	0	0	6	0	0	0	0
7	0	0	0	0	7	0	0	0	0
8	0	0	0	0	8	0	0	0	0
9	0	0	0	0	9	0	0	0	0
Average	0	0	0	0	Average	0	0	0	0
SD	0	0	0	0	SD	0	0	0	0
SEM	0	0	0	0	SEM	0	0	0	0
